# Genomic plasticity is a blueprint of diversity in *Salmonella* lineages

**DOI:** 10.1101/2023.12.02.569618

**Authors:** Simran Krishnakant Kushwaha, Abhirath Anand, Yi Wu, Hugo Leonardo Ávila, Thomas Sicheritz-Pontén, Andrew Millard, Sandhya Amol Marathe, Franklin L. Nobrega

## Abstract

The flexible genome, organised in regions of genomic plasticity (RGP), serves as a potent facilitator of the dynamic evolution of bacterial genomes through gene acquisition and loss. Here we explored the genomic plasticity across *Salmonella* lineages, revealing a purposeful, non-random integration pattern of pathogenicity-related gene clusters into specific RGP. Noteworthy examples include the correlation between the type I-E CRISPR-Cas system, gold tolerance, and specific RGP. The scattered prevalence of RGP across *Salmonella* lineages profoundly shapes the pathogenicity makeup of *Salmonella* strains. The preferences of RGP seem guided by conserved flanking genes that likely share regulatory and functional coordination. For example, metal resistance genes are predominant in RGP positioned near stress resistance genes, indicating a regulatory network to efficiently counter stressors. Additionally, we observed that different plasmid incompatibility types and prophage genera carry distinct pathogenicity genes. Similar to RGP, their distribution across *Salmonella* lineages plays a critical role in defining pathogenicity. By uncovering these intricate connections among gene clusters, RGP, mobile genetic elements, and pathogenic attributes, our study offers novel insights into the evolutionary trajectory of *Salmonella* and holds promise for predicting future adaptations and developing targeted interventions against infections.
