## Supplementary Table 3 for "Genomic plasticity is a blueprint of diversity in *Salmonella* lineages"

### Sheet: S. Table 3
Supplementary Table 3. Prevalence of plasmid incompatibility groups across Salmonella species, subspecies, and serovars.
Species/subspecies/serovar	IncA/C	IncF	IncHI1	IncHI2	IncI1	IncN	pBSSB1-family	Shigella flexneri	Unknown
species
S. bongori	2	4							2
subspecies
S. enterica subsp. arizonae	33	10	2	1	27		1	2	15
S. enterica subsp. diarizonae	10	15	1	2	4		1	2	3
S. enterica subsp. houtenae	6	1		1	1	1			15
S. enterica subsp. indica		1	1
S. enterica subsp.salamae	4	7			5	1	3	3	12
S. enterica subsp. enterica serovar
Agona	420	25	16	13	224	45	10	17	255
Albany	63	10	22	9	104	16		4	95
Anatum	1405	25	26	13	247	42	5	4	450
Bareilly	34	49	2		9	2		37	69
Berta	27	8	4		134	1	18		27
Bovismorbificans	5	23	1		5	6			13
Braenderup	26	3	20	5	49		15	6	79
Brandenburg	11	3	8	10	20	1	2	2	46
Cerro	79	23	35	6	129	4	3	9	147
Choleraesuis	42	10	2	2	2				1
Derby	220	38	102	20	373	15	4	49	480
Dublin	1601	138	46		16	102	2	24	160
Enteritidis	502	1538	219	16	137	72	9	210	632
Gallinarum	32	11	1		2	1		3	16
Hadar	163	22	57	122	224	197	7	20	1174
Heidelberg	2109	115	425	355	1663	217	183	118	1565
Indiana	60	53	3	9	33	60	1	1	60
Infantis	624	60	55	30	520	175	82	17	600
Java	4	2	10		8	2			21
Javiana	6	10			13	1		1	7
Johannesburg	31	9	5	6	48	4	2	3	60
Kentucky	1430	1876	640	503	1577	125	14	326	2094
Lubbock	15	1	9		133				3
Mbandaka	41	4	6	11	16	5	4	2	60
Montevideo	160	16	32	21	83	25	3	10	191
Muenchen	37	59	37	3	66	3		10	215
Muenster	35	1	9	26	5	7			30
Newport	1280	26	12	2	53	50	17	8	170
Oranienburg	90	36	20	6	42	6	5	18	109
Panama	71	30	97		9	48	5	2	144
Paratyphi A	7	11	15		1	13	10	3	19
Paratyphi B	22	6	20	3	84	9	1	13	48
Pullorum		2
Reading	53	5	11	39	43	27	3	14	285
Rissen	47	6	4	5	44	39		11	133
Saintpaul	413	168	212	386	434	185	31	115	560
Schwarzengrund	208	199	111	48	62	43	23	20	434
Senftenberg	295	32	35	12	48	27	25	16	258
Stanley	10	12	3	2	8	7		3	17
Tennessee	19	4	3	3	8	2		1	25
Thompson	35	8	6		10	1	2	1	39
Typhi	508	845	2244	3	28	1025	34	567	789
Typhimurium	17091	2379	990	209	1697	769	125	439	3642
Virchow	9		11	1	21	9			48
Weltevreden	71	99	18		20	2	3		69
Worthington	16	5	15	3	13	6	1	2	34
Total	29427	8005	5619	1902	8465	3396	649	2106	15373
% total	39.2664	10.6816	7.4978	2.53796	11.2954	4.5315	0.866003	2.81017	20.5132
