## Supplementary Table 5 for "Genomic plasticity is a blueprint of diversity in *Salmonella* lineages"

### Sheet: Sheet1
Supplementary Table 5. List of pathogenicity genes analysed in this study.
Category	Gene cluster
Virulence Factor	aap
Virulence Factor	asl
Virulence Factor	ast
Virulence Factor	avr
Virulence Factor	bop
Virulence Factor	cdt
Virulence Factor	csg
Virulence Factor	ent
Virulence Factor	esc
Virulence Factor	esp
Virulence Factor	fae
Virulence Factor	fde
Virulence Factor	fep
Virulence Factor	fes
Virulence Factor	fim
Virulence Factor	fli
Virulence Factor	fyu
Virulence Factor	gog
Virulence Factor	grv
Virulence Factor	gsp
Virulence Factor	gtr
Virulence Factor	hly
Virulence Factor	inv
Virulence Factor	iro
Virulence Factor	irp
Virulence Factor	iuc
Virulence Factor	iut
Virulence Factor	kps
Virulence Factor	lpf
Virulence Factor	mgt
Virulence Factor	mhp
Virulence Factor	mig
Virulence Factor	mis
Virulence Factor	omp
Virulence Factor	org
Virulence Factor	osp
Virulence Factor	pap
Virulence Factor	pef
Virulence Factor	pic
Virulence Factor	pip
Virulence Factor	prg
Virulence Factor	rat
Virulence Factor	rck
Virulence Factor	sen
Virulence Factor	shd
Virulence Factor	shu
Virulence Factor	sic
Virulence Factor	sif
Virulence Factor	sin
Virulence Factor	sip
Virulence Factor	slr
Virulence Factor	sod
Virulence Factor	sop
Virulence Factor	spa
Virulence Factor	spi
Virulence Factor	spt
Virulence Factor	spv
Virulence Factor	ssa
Virulence Factor	ssc
Virulence Factor	sse
Virulence Factor	ssp
Virulence Factor	ste
Virulence Factor	tcp
Virulence Factor	tvi
Virulence Factor	vat
Virulence Factor	vex
Virulence Factor	yag
Virulence Factor	ybt
Virulence Factor	ykg
Antibiotic Resistance	Amikacin+gentamicin+kanamycin+tobramycin
Antibiotic Resistance	Amikacin+kanamycin
Antibiotic Resistance	Amikacin+kanamycin+tobramycin
Antibiotic Resistance	Beta-lactam
Antibiotic Resistance	Bleomycin
Antibiotic Resistance	Carbapenem
Antibiotic Resistance	Cephalosporin
Antibiotic Resistance	Chloramphenicol
Antibiotic Resistance	Chloramphenicol+florfenicol
Antibiotic Resistance	Colistin
Antibiotic Resistance	Fosfomycin
Antibiotic Resistance	Gentamicin
Antibiotic Resistance	Gentamicin+kanamycin+tobramycin
Antibiotic Resistance	Hygromycin
Antibiotic Resistance	Kanamycin
Antibiotic Resistance	Lincosamide
Antibiotic Resistance	Macrolide
Antibiotic Resistance	Phenicol+quinolone
Antibiotic Resistance	Quinolone
Antibiotic Resistance	Rifamycin
Antibiotic Resistance	Streptomycin
Antibiotic Resistance	Streptothricin
Antibiotic Resistance	Sulfonamide
Antibiotic Resistance	Tetracycline
Antibiotic Resistance	Trimethoprim
Stress Resistance	ars
Stress Resistance	asr
Stress Resistance	emr
Stress Resistance	gol
Stress Resistance	hde
Stress Resistance	hsp
Stress Resistance	kef
Stress Resistance	mer
Stress Resistance	pco
Stress Resistance	psi
Stress Resistance	qac
Stress Resistance	shs
Stress Resistance	sil
Stress Resistance	ter
Stress Resistance	trx
Stress Resistance	yfd
Defence System	3HP
Defence System	Abi2
Defence System	AbiD
Defence System	AbiE
Defence System	AbiH
Defence System	AbiL
Defence System	AbiQ
Defence System	AbiU
Defence System	ApeA
Defence System	argonaute_type_I
Defence System	AVAST_type_II
Defence System	AVAST_type_IV
Defence System	Azaca
Defence System	brex_type_I
Defence System	BstA
Defence System	Bunzi
Defence System	cas_type_I-E
Defence System	cas_type_IV-A
Defence System	cbass_type_I
Defence System	cbass_type_II
Defence System	cbass_type_III
Defence System	cbass_type_IIs
Defence System	darTG
Defence System	dCTPdeaminase
Defence System	Dpd
Defence System	DprA-PRTase
Defence System	DRT_class_I
Defence System	DRT_class_II
Defence System	DRT_class_III
Defence System	druantia_type_II
Defence System	druantia_type_III
Defence System	dsr1
Defence System	dXTPase
Defence System	Dynamins
Defence System	gabija
Defence System	GAO_19
Defence System	gop_beta_cll
Defence System	hachiman_type_I
Defence System	Helicase-DUF2290
Defence System	Her_SIR
Defence System	hma
Defence System	Hydrolase-TM
Defence System	ietAS
Defence System	kiwa
Defence System	lamassu_type_I
Defence System	Lit
Defence System	Menshen
Defence System	Mokosh_type_I
Defence System	Mokosh_type_II
Defence System	mza
Defence System	Old
Defence System	Olokun
Defence System	Paris
Defence System	Paris_fused
Defence System	Paris_type_I
Defence System	Paris_type_II
Defence System	PifA
Defence System	ppl
Defence System	PrrC
Defence System	PT_DndABCDE
Defence System	PT_DndFGH
Defence System	pycsar_effector
Defence System	qatABCD
Defence System	RADAR
Defence System	retron_I-A
Defence System	retron_I-B
Defence System	retron_I-C
Defence System	retron_II-A
Defence System	retron_III-A
Defence System	retron_IV
Defence System	retron_V
Defence System	retron_VI
Defence System	retron_XII
Defence System	RexAB
Defence System	RM_type_I
Defence System	RM_type_II
Defence System	RM_type_IIG
Defence System	RM_type_III
Defence System	RM_type_IV
Defence System	RosmerTA
Defence System	RT-TM
Defence System	SEFIR
Defence System	septu_type_I
Defence System	Shango
Defence System	Shedu
Defence System	ShosTA
Defence System	SoFic
Defence System	thoeris_type_I
Defence System	thoeris_type_II
Defence System	TIR-NLR
Defence System	tmn
Defence System	upx
Defence System	viperin_solo
Defence System	wadjet_type_I
Defence System	wadjet_type_III
