## Supplementary Table 7 for "Genomic plasticity is a blueprint of diversity in *Salmonella* lineages"

### Sheet: S. Table 7
Supplementary Table 7. Average of plasmids, prophages, virulence factors, antibiotic resistance genes, stress resistance genes, and defence systems in Salmonella species, sub-species, and serovars.
Species/subspecies/serovar	Average of plasmid contigs	Average of prophage	Average of virulence factors	Average of antibiotic resistance genes	Average of stress resistance genes	Average of defense systems
Species
S. bongori	0.611111	2.77778	20	0	1	7.55556
Sub-species
S. enterica subsp. arizonae	2.04167	1.91667	38.4167	1.125	0.458333	6.16667
S. enterica subsp. diarizonae	1.26471	4.35294	41.3529	0	0.323529	9.64706
S. enterica subsp. houtenae	1.43478	4.17391	32.5652	0	0	6.82609
S. enterica subsp. indica	1	4	40	0	1	6
S. enterica subsp. salamae	2.5	5.07143	38.0714	0	0.714286	7.57143
S. enterica subsp. enterica serovar
Agona	3.076	3.436	43.204	2.696	1.796	5.884
Albany	4.10345	3.05172	44.1207	2.65517	1.91379	9.12069
Anatum	3.31613	4.77097	45.2871	1.77419	1.30968	11.5774
Bareilly	1.82258	2.29032	47.1694	0.0806452	1.62903	8.65323
Berta	2.78431	3.07843	46.3529	1.23529	1.21569	4.17647
Bovismorbificans	1.64	3.56	48.68	0.4	1.12	6.28
Braenderup	1.88172	3.35484	44.5591	0.354839	1.12903	6.07527
Brandenburg	2.87879	4.06061	44.1212	1	1.81818	6.93939
Cerro	3.36036	2.72973	44.9189	0.036036	1.03604	12.5856
Choleraesuis	1.71429	4.71429	49.2857	3.71429	2	4.57143
Derby	4.05306	3.84082	42.4122	1.62449	2.35918	11.6857
Dublin	5.65414	4.95489	47.985	3.16541	1.54887	8.24812
Enteritidis	2.83948	3.01695	49.333	0.264207	1.02891	5.78963
Gallinarum	4	1.2	46.7	0.5	1	5.7
Hadar	5.55102	3.73178	44.1341	2.4898	1.12828	7.27988
Heidelberg	6.08883	4.39086	48.0203	2.96954	3.36421	12.0013
Indiana	4.98182	3.74545	43.5455	10.2727	2.30909	14.4182
Infantis	5.1	3.7871	48.7419	3.15161	3.02903	8.1129
Java	1.21053	3.47368	47.6316	0.736842	1.15789	8.42105
Javiana	1	4.09375	43.8438	0.15625	1	4.46875
Johannesburg	4.12121	5.72727	44.2727	0.787879	1.42424	4.42424
Kentucky	9.80964	2.76627	46.5554	1.90843	2.18916	10.9795
Lubbock	0.613861	7.09901	44.7921	0.00990099	1	4.88119
Mbandaka	1.31776	3.76636	44.8037	0.588785	1.4486	7.29907
Montevideo	1.97233	3.51383	43.0593	0.490119	1.94466	7.92885
Muenchen	3.43089	4.58537	45.5366	0.764228	1.04878	5.62602
Muenster	1.29167	5.56944	43.2361	1.27778	2.19444	9.11111
Newport	2.44172	3.99387	47.138	1.69018	1.34356	7.01227
Oranienburg	5.83051	2.89831	43.9322	0.338983	1.23729	11.5593
Panama	4.46053	3.89474	43.7368	2.5	1.98684	14.6842
Paratyphi A	0.386473	3.06763	40.0628	0.202899	0.0289855	7.72947
Paratyphi B	4.02381	3.40476	43.1429	2.2381	1.2381	7.59524
Pullorum	4.6	2	45.8	0.4	1	6.2
Reading	3.25926	3.07407	44.1185	1.00741	1.2	6.34074
Rissen	5.89583	4.47917	44.1458	4.8125	4.29167	9.35417
Saintpaul	5.27751	4.44258	45.9761	2.43301	2.11483	15.1675
Schwarzengrund	5.94944	5.6573	44.9326	1.1573	3.73596	10.6854
Senftenberg	4.09559	3.45588	44.0882	1.55882	3.92647	9.69118
Stanley	1.65714	3.2	43.9429	1.05714	1.57143	9.51429
Tennessee	0.837838	4.10811	44.0946	0.027027	3.06757	8.25676
Thompson	1.17241	2.93103	45.931	0.189655	1.10345	4.51724
Typhi	2.19959	5.07623	42.9689	2.07623	0.623361	7.60164
Typhimurium	5.51475	5.01751	51.5171	2.8871	2.22581	16.6429
Virchow	2.7931	3.93103	45.2414	1.44828	1.7931	6.89655
Weltevreden	2.30894	6.43902	47.2033	0.235772	1.0813	8.39024
Worthington	3.5625	3.78125	44.0938	0.875	3.875	8.65625
All strains	4	4	46	2	2	8
