## Supplementary Table 8 for "Genomic plasticity is a blueprint of diversity in *Salmonella* lineages"

### Sheet: S. Table 8
Supplementary Table 8. Prevalence (%) of virulence factors, antibiotic resistance genes, stress resistance genes, and defence systems across plasmid incompatibility groups.
Gene/System	IncI1 %	IncA/C %	IncHI2 %	IncF %	IncN %	IncHI1 %	pBSSB1-family %	Shigella flexneri %	Unknown %	Count
Virulence factor
aap	0	100	0	0	0	0	0	0	0	1
ast	50	10	0	0	0	10	0	30	0	10
bop	0	0	0	100	0	0	0	0	0	1
fae	27.027	45.9459	0	11.7117	0	1.8018	0	0.900901	12.6126	111
fyu	0.961894	99.0381	0	0	0	0	0	0	0	2703
iro	0	0.307692	0	64.6154	0	0	0	34.7692	0.307692	325
irp	0.947177	99.0528	0	0	0	0	0	0	0	2745
iuc	2.25734	9.25508	0	7.44921	0	1.58014	0	9.02935	70.4289	443
iut	2.04082	9.29705	0	7.02948	0	1.5873	0	8.84354	71.2018	441
osp	0	0	0	0	0	0	0	100	0	1
pef	0.414079	0	0	95.5141	0	0.172533	0	2.86404	1.0352	2898
pic	0	0	0	100	0	0	0	0	0	1
rck	0.189179	13.9236	0	85.4711	0	0.189179	0	0.151343	0.0756716	2643
sen	0	0	0	50	0	0	0	0	50	2
spv	0.163773	1.60498	0	89.8461	0	3.47199	0	4.02882	0.884376	3053
sse	0	0	0	100	0	0	0	0	0	1
tcp	0	100	0	0	0	0	0	0	0	1
vat	100	0	0	0	0	0	0	0	0	4
ybt	0.940325	99.0597	0	0	0	0	0	0	0	5530
Antibiotic resistance
Amikacin+gentamicin+kanamycin+tobramycin	0	98.2456	0	0	0	1.75439	0	0	0	57
Amikacin+kanamycin	0	0	0	100	0	0	0	0	0	3
Amikacin+kanamycin+tobramycin	0	5.97015	20.8955	1.49254	49.2537	0	0	0	22.3881	67
Beta-lactam	10.3645	13.3667	0.822016	2.64475	52.3231	18.3703	1.21515	0.250179	0.643317	2798
Bleomycin	0	36.4583	5.20833	1.73611	6.25	0.694444	0	0	49.6528	288
Carbapenem	0	80	5	2.5	0	2.5	0	0	10	40
Cephalosporin	31.5853	56.4452	1.36109	0.920737	2.16173	3.76301	0.0800641	0.20016	3.48279	2498
Chloramphenicol	2.63368	34.8763	2.23464	29.3695	8.93855	12.3703	0	2.55387	7.02314	1253
Chloramphenicol+florfenicol	1.37875	74.8986	0.892133	0.283861	0.932685	14.193	0.52717	0.0405515	6.8532	2466
Colistin	0	33.8583	6.82415	0	2.3622	2.62467	0	0	54.3307	381
Fosfomycin	16.6667	0	5.20833	2.08333	59.375	0	0	0	16.6667	96
Gentamicin	51.993	23.5053	3.22392	1.0551	7.32708	0.644783	4.2204	0.468933	7.56155	1706
Gentamicin+kanamycin+tobramycin	0	49.4444	0.555556	2.22222	32.2222	1.11111	0	7.22222	7.22222	180
Hygromycin	17.6796	4.41989	14.3646	1.65746	2.76243	2.20994	39.2265	0	17.6796	181
Kanamycin	6.40205	26.7606	2.94494	1.79257	21.5109	0.384123	0.384123	0.256082	39.5647	781
Lincosamide	3.20513	80.1282	3.84615	0	8.97436	0	0	0	3.84615	156
Macrolide	20.442	44.1989	7.73481	3.8674	16.5746	0.552486	0	1.65746	4.97238	181
Phenicol+quinolone	0	74.026	15.5844	7.79221	2.5974	0	0	0	0	77
Quinolone	7.2407	66.5362	2.34834	1.17417	10.3718	0	0.782779	0.587084	10.9589	511
Rifamycin	0	7.59494	21.519	1.26582	41.7722	0	0	0	27.8481	79
Streptomycin	20.6913	40.9134	1.67344	7.27244	9.88427	3.67532	0.0312793	0.9071	14.9515	6394
Streptothricin	0	0	0	0	100	0	0	0	0	1
Sulfonamide	8.65753	77.5567	0.412614	2.57147	3.98615	1.1789	0.00736811	0.316829	5.31241	13572
Tetracycline	5.04249	82.5334	0.250911	0.574666	1.40834	4.96965	0.0809389	0.687981	4.45164	12355
Trimethoprim	7.21587	46.4221	1.98437	19.4829	8.05773	9.5009	0.420926	0.420926	6.49429	1663
Stress resistance
ars	34.7222	22.2222	18.75	8.33333	0	6.94444	4.16667	0	4.86111	144
emr	0	0	0	0	0	0	0	0	50	1
hde	0	91.6667	0	0	0	0	0	0	8.33333	12
hsp	0	75	0	8.33333	8.33333	0	0	0	8.33333	12
kef	0	90	0	0	0	0	0	0	10	10
mer	2.24334	88.0044	0.342733	0.490731	0.490731	1.13725	0	5.54604	1.74482	12838
pco	32.666	23.393	17.7028	2.31823	0.210748	4.21496	0	0	19.4942	949
psi	0	90	0	0	0	0	0	0	10	10
qac	32.6718	32.2117	1.72563	10.8139	6.41357	5.29192	0	1.58182	9.28962	3477
shs	0	75	0	8.33333	8.33333	0	0	0	8.33333	12
sil	42.3775	34.029	11.7967	2.08711	0.816697	3.62976	0	0	5.26316	1102
ter	0	16.7116	29.9191	2.02156	0.808625	33.9623	0	16.1725	0.404313	742
trx	0	91.6667	0	0	0	0	0	0	8.33333	12
yfd	0	83.3333	0	0	8.33333	0	0	0	8.33333	12
Defence system
Abi2	0	17.7914	0	71.7791	0	9.20245	0	0.613497	0.613497	163
AbiD	0	9.09091	0	45.4545	0	27.2727	0	9.09091	9.09091	11
AbiE	2.5641	0	0	0	0	94.8718	0	0	2.5641	39
AbiH	87.5	0	0	12.5	0	0	0	0	0	8
AbiL	0	0	0	0	2.85714	0	0	0	97.1429	35
AbiQ	0	0	0	0	0	0	0	0	100	28
ApeA	0	0	75	25	0	0	0	0	0	4
AVAST type IV	17.9487	69.2308	0	12.8205	0	0	0	0	0	39
BREX type I	0	79.6875	0	1.5625	0	0	0	18.75	0	64
Bunzi	0	8.43373	42.1687	0	0	49.3976	0	0	0	83
CRISPR type I-E	0	0	0	0	0	0	100	0	0	1
CRISPR type IV-A	0	0	0	0	0	0	100	0	0	2
CBASS type I	60.4811	5.49828	0.687285	5.49828	0.343643	23.7113	2.06186	0	1.71821	291
CBASS type II	0	0	0	0	0	100	0	0	0	1
dCTPdeaminase	0	25	0	0	0	0	0	0	75	4
DRT class I	0	0	0	0	0	0	100	0	0	8
DRT class II	0	0	0	0	0	0	0	0	100	1
DRT class III	0	0	0	0	0	0	100	0	0	8
Gabija	2.52525	31.3131	6.06061	26.7677	0	30.8081	0.505051	0	2.0202	198
GAO_19	0	64.4068	0	15.2542	8.47458	8.47458	0	0	3.38983	59
ietAS	0	80	0	0	0	0	0	0	20	5
Kiwa	0	100	0	0	0	0	0	0	0	49
Lamassu type I	25	25	0	25	0	25	0	0	0	4
Lit	0	0	0	0	0	100	0	0	0	1
Paris type I	66.6667	33.3333	0	0	0	0	0	0	0	3
Paris type II	0	16.6667	0	0	0	0	0	0	83.3333	6
PifA	57.764	7.45342	0	21.7391	0	1.24224	0	0.621118	11.1801	161
ppl	1.53846	89.2308	4.61538	4.61538	0	0	0	0	0	130
PrrC	0	0	0	0	0	0	0	100	0	1
PT_DndABCDE	0	100	0	0	0	0	0	0	0	14
PT_DndFGH	0	100	0	0	0	0	0	0	0	14
Retron V	0	0	2.32558	0	20.9302	0	0	0	76.7442	43
RexAB	100	0	0	0	0	0	0	0	0	3
RM type I	3.33333	16.6667	3.33333	26.6667	3.33333	0	3.33333	43.3333	0	30
RM type II	22.1519	16.2975	0.791139	2.37342	21.3608	3.32278	0	1.74051	31.962	632
RM type IIG	0	50	0	50	0	0	0	0	0	2
RM type III	1.08108	76.2162	2.7027	1.08108	5.40541	0.540541	7.56757	2.7027	2.7027	185
RM type IV	10.5263	52.6316	10.5263	21.0526	0	0	0	0	5.26316	19
SEFIR	0	0	0	100	0	0	0	0	0	2
Septu type I	0	0	0	0	0	0	0	0	100	1
Shango	28.9157	68.6747	0	0	0	1.20482	0	1.20482	0	83
Shedu	0	12.3894	0.884956	3.09735	0.442478	82.7434	0	0	0.442478	226
SoFic	19.598	6.03015	0	31.1558	1.50754	0	0	0	41.7085	199
Thoeris type I	0	0	25	0	0	75	0	0	0	16
Thoeris type II	0	0	25	0	0	75	0	0	0	16
tmn	23.0769	26.9231	0	22.5962	0	26.4423	0	0	0.961538	208
upx	0	50	0	0	0	0	0	0	50	2
Wadjet type I	0	0	0	0	0	0	0	0	100	1
