## Supplementary Table 11 for "Genomic plasticity is a blueprint of diversity in *Salmonella* lineages"

### Sheet: S. Table 11
Supplementary Table 11. RGP families and gene count in Salmonella spots.
Spot	Number of RGP	Number of families	Number of unique family sets	Mean number of genes	Stdev number of genes	Max number of genes	Min number of genes
#0	10931	53	47	18.04	2.594	24	7
#1	8574	217	94	6.674	2.792	39	4
#2	6671	75	16	5.891	0.915	59	5
#3	8904	268	99	16.148	2.788	27	6
#4	6818	29	32	7.907	0.616	14	7
#5	3979	74	44	6.209	2.164	39	4
#6	8062	164	50	7.148	1.603	33	4
#7	9533	211	44	9.731	1.861	110	4
#8	8771	1217	211	10.226	9.922	144	4
#9	8890	608	383	20.28	14.899	99	4
#10	242	51	21	5.946	2.364	34	4
#11	11203	1970	156	9.614	12.77	291	4
#12	8760	77	32	13.149	0.517	30	11
#13	4312	246	32	18.817	3.753	224	6
#14	1807	509	109	15.911	11.553	79	4
#15	1428	851	139	17.813	19.496	99	4
#16	11042	88	102	15.334	9.904	28	4
#17	9330	271	41	4.191	1.864	118	4
#18	8559	24	11	7.141	0.355	10	5
#19	6665	20	8	5.078	0.272	7	4
#20	9147	35	20	6.02	0.284	22	4
#21	8768	167	49	7.025	0.954	70	5
#22	10462	178	93	8.58	0.875	61	7
#23	11820	101	42	5.067	0.682	42	4
#24	8319	110	20	7.13	0.66	57	6
#25	11322	122	45	8.811	0.877	64	6
#26	1668	11	8	5.011	0.124	7	4
#27	8456	65	23	6.953	4.222	17	4
#28	7207	38	31	9.467	1.774	13	6
#29	8014	81	26	7.202	2.005	63	5
#30	6539	44	38	5.977	0.722	14	5
#31	10820	628	401	10.75	5.13	69	4
#32	4398	249	125	12.607	3.921	62	6
#33	9574	22	16	6.531	0.892	10	6
#34	10218	58	37	4.039	0.295	19	4
#35	10763	17	15	4.035	0.189	6	4
#36	4312	1198	141	21.741	30.605	155	4
#37	10024	49	22	5.01	0.4	14	4
#38	491	153	37	34.155	3.954	52	31
#39	6135	1823	373	26.507	24.395	131	6
#40	2657	15	10	7.001	0.231	9	6
#41	1201	65	29	7.429	2.321	23	4
#42	11395	34	18	11.017	0.149	16	10
#43	5378	1488	454	28.94	21.744	154	4
#44	7487	630	504	44.858	11.847	146	9
#45	143	42	2	41.881	0.325	42	41
#46	549	212	40	16.118	6.299	28	7
#47	839	82	46	12.673	10.092	30	4
#48	962	390	119	40.911	10.174	84	5
#49	2712	54	52	8.928	0.781	14	4
#50	1148	859	193	36.376	11.418	96	5
#51	2271	238	51	7.104	7.809	65	4
#52	238	738	93	53.521	15.52	73	5
#53	2977	101	26	8.197	6.463	64	5
#54	4868	889	312	56.9	20.17	131	4
#55	14	133	10	13.571	16.327	54	5
#56	636	606	102	46.484	26.969	110	4
#57	2511	6	4	4.002	0.049	5	4
#58	24	14	11	5.417	1.666	9	4
#59	1	55	1	55	0	55	55
#60	8086	143	18	8.059	0.946	70	6
#61	11045	76	47	8.322	1.637	42	4
#62	6776	54	42	11.613	0.842	17	7
#63	9285	1081	293	23.295	10.15	82	5
#64	1088	145	71	24.028	10.601	76	4
#65	6296	78	13	7.014	0.621	55	6
#66	883	354	104	51.147	27.006	101	11
#67	761	36	10	9.721	2.479	15	5
#68	9913	107	96	8.84	1.975	16	4
#69	134	113	28	12.925	5.788	75	10
#70	19	254	11	53.316	7.008	72	48
#71	152	457	33	19.388	20.362	77	5
#72	408	119	35	28.949	17.305	45	5
#73	278	582	60	49.77	17.842	88	4
#74	1	14	1	15	0	15	15
#75	1	75	1	79	0	79	79
#76	1	6	1	6	0	6	6
#77	193	39	24	4.244	0.865	14	4
#78	1110	85	72	8.182	0.802	16	5
#79	907	285	173	15.161	6.144	74	6
#80	4388	1039	209	11.875	17.141	118	4
#81	215	20	6	4.274	0.893	8	4
#82	94	19	12	4.404	0.908	10	4
#83	1	34	1	34	0	34	34
#84	14	19	5	16	1.109	18	14
#85	1	6	1	6	0	6	6
#86	3	4	1	4	0	4	4
#87	8021	271	49	7.574	2.071	61	4
#88	56	23	18	4.304	0.685	7	4
#89	5893	854	183	20.547	13.154	99	4
#90	407	78	7	6.329	3.534	77	6
#91	100	11	5	4.11	0.584	8	4
#92	2693	57	13	4.023	0.814	46	4
#93	22	17	5	4.409	1.141	9	4
#94	2774	46	39	4.942	0.445	10	4
#95	61	551	31	38.918	31.834	123	4
#96	18	398	14	56.722	6.461	70	45
#97	98	6	2	6	0.144	7	5
#98	177	46	30	4.328	1.299	17	4
#99	271	48	3	4.155	2.431	44	4
#100	1950	39	9	7.031	0.354	17	7
#101	58	11	5	8.138	0.395	10	8
#102	285	32	4	7.565	3.143	26	7
#103	3550	208	58	12.289	6.007	53	4
#104	6848	26	33	10.577	0.585	16	9
#105	230	343	56	50.83	14.907	62	6
#106	44	226	6	50.864	8.12	85	41
#107	1	354	1	370	0	370	370
#108	3	15	2	9.333	4.041	14	7
#109	950	42	23	5.778	1.482	11	4
#110	1	13	1	13	0	13	13
#111	1	4	1	4	0	4	4
#112	1	7	1	7	0	7	7
#113	206	14	5	8.024	0.269	11	7
#114	1	12	1	13	0	13	13
#115	1	8	1	8	0	8	8
#116	1	32	1	32	0	32	32
#117	2	95	1	95	0	95	95
#118	52	131	10	46.481	1.59	52	45
#119	6554	18	11	6.052	0.317	9	5
#120	5080	16	9	6.007	0.101	8	4
#121	1	21	1	21	0	21	21
#122	1	47	1	47	0	47	47
#123	14	7	4	4.143	0.535	6	4
#124	32	291	19	26.625	27.411	72	4
#125	1	32	1	32	0	32	32
#126	23	113	5	13.826	12.691	56	10
#127	3122	33	20	8.709	0.573	16	7
#128	3	26	2	21.333	0.577	22	21
#129	46	15	5	8.391	1.183	14	8
#130	7	54	5	18.857	11.81	36	10
#131	1	55	1	55	0	55	55
#132	12	79	7	13.417	12.566	52	7
#133	49	53	9	9.388	4.42	39	6
#134	8	122	6	42	21.058	74	24
#135	1	12	1	12	0	12	12
#136	922	61	35	4.984	0.975	10	4
#137	3278	119	21	7.04	1.06	67	7
#138	3	98	3	65	1.732	66	63
#139	1	47	1	47	0	47	47
#140	84	19	14	6.226	0.421	7	6
#141	5	53	5	33.8	10.378	43	22
#142	2792	20	9	4.006	0.112	8	4
#143	3	62	3	59	1.732	61	58
#144	5	13	4	10	1.225	11	8
#145	1	23	1	24	0	24	24
#146	1	12	1	12	0	12	12
#147	17	48	14	7.059	6.638	32	4
#148	154	27	9	13.364	0.765	16	13
#149	2	7	1	7	0	7	7
#150	65	137	30	14.738	6.646	27	6
#151	1	11	1	11	0	11	11
#152	49	287	19	42.694	16.84	149	18
#153	15	175	13	46.667	11.261	63	10
#154	88	234	34	22.159	12.917	55	4
#155	811	29	9	6.052	0.233	8	6
#156	552	10	5	5.025	0.179	7	5
#157	7	216	7	70.429	3.952	76	65
#158	4	48	4	17.75	1.893	19	15
#159	1	33	1	33	0	33	33
#160	2	82	2	42	42.426	72	12
#161	375	9	3	7.011	0.103	8	7
#162	22	13	3	7.409	0.959	10	7
#163	2444	29	9	5.025	0.548	17	4
#164	6	142	6	46	26.495	78	20
#165	5	63	2	63.4	0.548	64	63
#166	35	13	11	4.171	0.453	6	4
#167	1	10	1	10	0	10	10
#168	1	57	1	57	0	57	57
#169	1	7	1	8	0	8	8
#170	2	29	1	30	0	30	30
#171	22	25	9	5.773	1.152	8	4
#172	1	12	1	12	0	12	12
#173	1	90	1	91	0	91	91
#174	1	4	1	4	0	4	4
#175	1	11	1	11	0	11	11
#176	1	80	1	80	0	80	80
#177	3	9	3	4.333	0.577	5	4
#178	2	10	2	5.5	0.707	6	5
#179	1	7	1	7	0	7	7
#180	1	8	1	8	0	8	8
#181	1	9	1	9	0	9	9
#182	1	31	1	31	0	31	31
#183	1	16	1	16	0	16	16
#184	1	17	1	17	0	17	17
#185	3	24	3	11	10.392	23	5
#186	1	55	1	55	0	55	55
#187	24	66	4	15.042	5.76	42	12
#188	160	134	6	23.256	2.927	60	23
#189	2	68	1	68	0	68	68
#190	15	66	6	39.667	8.355	63	36
#191	14	86	7	32.071	21.592	84	23
#192	6	13	2	5.833	2.041	10	5
#193	10	23	2	22.5	0.527	23	22
#194	10	38	3	37.1	0.568	38	36
#195	3	17	3	10.667	4.619	16	8
#196	1	15	1	17	0	17	17
#197	4	54	3	23	11.86	38	9
#198	2	12	2	6.5	0.707	7	6
#199	3	42	3	17.667	10.693	30	11
#200	2	59	2	31.5	17.678	44	19
#201	4	17	3	9.75	0.957	11	9
#202	1	11	1	12	0	12	12
#203	3	13	3	10.333	1.528	12	9
#204	61	5	1	5.082	0.277	6	5
#205	1	4	1	4	0	4	4
#206	5	84	4	36.2	26.167	83	24
#207	7	52	6	23	13.952	37	7
#208	3	7	1	7	0	7	7
#209	5	38	4	36.6	1.14	38	35
#210	1	16	1	17	0	17	17
#211	8	30	3	26.75	6.777	30	10
#212	9	39	4	37	0.5	38	36
#213	1	10	1	10	0	10	10
#214	1	8	1	8	0	8	8
#215	1	10	1	12	0	12	12
#216	2	11	1	11	0	11	11
#217	2	25	1	25	0	25	25
#218	1	5	1	5	0	5	5
#219	1	7	1	8	0	8	8
#220	40	20	6	7.175	2.64	18	6
#221	4	59	1	59	0	59	59
#222	8	5	1	5	0	5	5
#223	3	7	2	6.667	0.577	7	6
#224	1	7	1	8	0	8	8
#225	2	25	2	23.5	0.707	24	23
#226	2	36	2	35	1.414	36	34
#227	1	23	1	23	0	23	23
#228	1	8	1	8	0	8	8
#229	1	30	1	30	0	30	30
#230	2	16	2	8.5	3.536	11	6
#231	1	27	1	27	0	27	27
#232	2	58	2	29	29.698	50	8
#233	1	9	1	9	0	9	9
#234	1	56	1	57	0	57	57
#235	1	21	1	21	0	21	21
#236	1	7	1	7	0	7	7
#237	2	9	2	7	1.414	8	6
#238	1	16	1	16	0	16	16
#239	1	6	1	6	0	6	6
#240	1	3	1	4	0	4	4
#241	11	27	6	7.273	2.054	13	5
#242	36	19	2	11.861	0.833	12	7
#243	1	21	1	22	0	22	22
#244	2	11	2	6	1.414	7	5
#245	1	62	1	62	0	62	62
#246	5	10	3	8.8	0.447	9	8
#247	1	21	1	22	0	22	22
#248	1	261	1	262	0	262	262
#249	1	87	1	87	0	87	87
#250	1	1584	1	1600	0	1600	1600
#251	1	344	1	344	0	344	344
#252	1	71	1	71	0	71	71
#253	1	24	1	24	0	24	24
#254	1	11	1	11	0	11	11
#255	1	9	1	9	0	9	9
#256	652	118	21	20.184	3.115	67	4
#257	128	9	4	6.07	0.312	8	6
#258	1	12	1	12	0	12	12
#259	1	18	1	18	0	18	18
#260	1	13	1	13	0	13	13
#261	1	9	1	9	0	9	9
#262	1	5	1	5	0	5	5
#263	1	7	1	7	0	7	7
#264	1	8	1	8	0	8	8
#265	1	6	1	6	0	6	6
#266	1	10	1	10	0	10	10
#267	1	30	1	30	0	30	30
#268	1	17	1	17	0	17	17
#269	1	22	1	22	0	22	22
#270	1	13	1	13	0	13	13
#271	1	22	1	22	0	22	22
#272	29	414	24	57.379	25.498	98	15
#273	1	17	1	17	0	17	17
#274	2	20	2	12.5	3.536	15	10
#275	1	7	1	7	0	7	7
#276	1	8	1	8	0	8	8
#277	2	22	2	14	1.414	15	13
#278	1	31	1	31	0	31	31
#279	1	8	1	8	0	8	8
#280	1	62	1	62	0	62	62
#281	1	19	1	19	0	19	19
#282	1	8	1	8	0	8	8
#283	1	7	1	7	0	7	7
#284	1	7	1	7	0	7	7
#285	1	16	1	16	0	16	16
#286	1	11	1	11	0	11	11
#287	1	12	1	12	0	12	12
#288	1	25	1	25	0	25	25
#289	1	8	1	8	0	8	8
#290	1	6	1	6	0	6	6
#291	1	12	1	12	0	12	12
#292	1	41	1	43	0	43	43
#293	1	18	1	18	0	18	18
#294	1	18	1	18	0	18	18
#295	1	9	1	9	0	9	9
#296	1	6	1	6	0	6	6
#297	1	19	1	19	0	19	19
#298	1	10	1	10	0	10	10
#299	1	46	1	46	0	46	46
#300	1	32	1	32	0	32	32
#301	1	32	1	32	0	32	32
#302	2	19	2	10.5	0.707	11	10
#303	1	8	1	8	0	8	8
#304	1	15	1	15	0	15	15
#305	1	13	1	13	0	13	13
#306	1	12	1	12	0	12	12
#307	1	7	1	7	0	7	7
#308	1	8	1	8	0	8	8
#309	1	25	1	25	0	25	25
#310	1	33	1	33	0	33	33
#311	1	21	1	22	0	22	22
#312	1	11	1	11	0	11	11
#313	1	14	1	14	0	14	14
#314	1	30	1	30	0	30	30
#315	1	10	1	10	0	10	10
#316	1	12	1	13	0	13	13
#317	1	48	1	48	0	48	48
#318	1	26	1	28	0	28	28
#319	1	15	1	16	0	16	16
#320	1	16	1	16	0	16	16
#321	1	7	1	8	0	8	8
#322	1	21	1	22	0	22	22
#323	1	7	1	7	0	7	7
#324	1	10	1	10	0	10	10
#325	1	76	1	78	0	78	78
#326	1	21	1	21	0	21	21
#327	1	19	1	19	0	19	19
#328	1	13	1	13	0	13	13
#329	1	8	1	8	0	8	8
#330	2	20	2	13	2.828	15	11
#331	3	32	3	20	5.292	26	16
#332	1	20	1	20	0	20	20
#333	1	9	1	9	0	9	9
#334	2	13	2	10	0	10	10
#335	1	8	1	8	0	8	8
#336	1	6	1	6	0	6	6
#337	2	11	2	9.5	0.707	10	9
#338	1	42	1	42	0	42	42
#339	1	12	1	12	0	12	12
#340	1	12	1	12	0	12	12
#341	1	15	1	15	0	15	15
#342	1	7	1	8	0	8	8
#343	1	6	1	6	0	6	6
#344	1	12	1	12	0	12	12
#345	1	27	1	27	0	27	27
#346	1	27	1	27	0	27	27
#347	1	11	1	11	0	11	11
#348	2	18	2	11	5.657	15	7
#349	1	6	1	6	0	6	6
#350	1	10	1	11	0	11	11
#351	1	12	1	12	0	12	12
#352	1	44	1	44	0	44	44
#353	2	29	2	19	7.071	24	14
#354	1	22	1	22	0	22	22
#355	1	9	1	9	0	9	9
#356	1	8	1	8	0	8	8
#357	1	10	1	10	0	10	10
#358	1	11	1	11	0	11	11
#359	1	10	1	10	0	10	10
#360	1	22	1	22	0	22	22
#361	1	11	1	11	0	11	11
#362	1	10	1	10	0	10	10
#363	1	28	1	28	0	28	28
#364	1	34	1	35	0	35	35
#365	1	8	1	8	0	8	8
#366	1	7	1	7	0	7	7
#367	1	4	1	4	0	4	4
#368	12	7	2	6	0	6	6
#369	1	15	1	15	0	15	15
#370	1	189	1	189	0	189	189
#371	1	103	1	103	0	103	103
#372	1	29	1	29	0	29	29
#373	1	15	1	15	0	15	15
#374	1	31	1	31	0	31	31
#375	1	8	1	8	0	8	8
#376	1	11	1	11	0	11	11
#377	1	6	1	6	0	6	6
#378	1	10	1	10	0	10	10
#379	1	26	1	26	0	26	26
#380	1	192	1	194	0	194	194
#381	1	46	1	48	0	48	48
#382	1	22	1	22	0	22	22
#383	1	11	1	11	0	11	11
#384	1	10	1	10	0	10	10
#385	2	14	2	7.5	2.121	9	6
#386	1	8	1	8	0	8	8
#387	1	6	1	6	0	6	6
#388	1	21	1	21	0	21	21
#389	1	45	1	46	0	46	46
#390	1	49	1	49	0	49	49
#391	1	23	1	23	0	23	23
#392	1	33	1	33	0	33	33
#393	1	28	1	28	0	28	28
#394	1	17	1	17	0	17	17
#395	1	11	1	11	0	11	11
#396	1	12	1	12	0	12	12
#397	1	6	1	6	0	6	6
#398	1	19	1	19	0	19	19
#399	1	24	1	24	0	24	24
#400	1	21	1	21	0	21	21
#401	1	128	1	128	0	128	128
#402	1	45	1	45	0	45	45
#403	1	31	1	31	0	31	31
#404	1	12	1	12	0	12	12
#405	1	15	1	15	0	15	15
#406	1	16	1	16	0	16	16
#407	1	45	1	45	0	45	45
#408	1	51	1	51	0	51	51
#409	1	18	1	18	0	18	18
#410	1	12	1	12	0	12	12
#411	2	28	2	14	4.243	17	11
#412	1	18	1	18	0	18	18
#413	1	6	1	6	0	6	6
#414	1	27	1	27	0	27	27
#415	1	113	1	113	0	113	113
#416	1	21	1	21	0	21	21
#417	1	26	1	26	0	26	26
#418	1	14	1	14	0	14	14
#419	1	15	1	15	0	15	15
#420	1	21	1	22	0	22	22
#421	1	9	1	9	0	9	9
#422	1	7	1	7	0	7	7
#423	1	14	1	16	0	16	16
#424	1	17	1	17	0	17	17
#425	1	33	1	33	0	33	33
#426	1	65	1	66	0	66	66
#427	1	126	1	126	0	126	126
#428	1	25	1	25	0	25	25
#429	1	10	1	10	0	10	10
#430	1	9	1	9	0	9	9
#431	1	8	1	8	0	8	8
#432	1	14	1	14	0	14	14
#433	1	102	1	104	0	104	104
#434	1	39	1	39	0	39	39
#435	1	50	1	50	0	50	50
#436	1	29	1	29	0	29	29
#437	1	10	1	10	0	10	10
#438	1	78	1	79	0	79	79
#439	1	108	1	108	0	108	108
#440	1	46	1	46	0	46	46
#441	1	36	1	36	0	36	36
#442	1	21	1	21	0	21	21
#443	1	28	1	29	0	29	29
#444	1	28	1	28	0	28	28
#445	1	21	1	21	0	21	21
#446	1	143	1	144	0	144	144
#447	1	67	1	67	0	67	67
#448	1	33	1	33	0	33	33
#449	1	21	1	22	0	22	22
#450	1	13	1	13	0	13	13
#451	1	12	1	12	0	12	12
#452	1	7	1	7	0	7	7
#453	2	11	2	6	2.828	8	4
#454	1	16	1	16	0	16	16
#455	1	107	1	108	0	108	108
#456	1	41	1	41	0	41	41
#457	1	32	1	32	0	32	32
#458	1	25	1	25	0	25	25
#459	1	12	1	12	0	12	12
#460	1	15	1	15	0	15	15
#461	1	8	1	8	0	8	8
#462	1	34	1	34	0	34	34
#463	1	17	1	17	0	17	17
#464	1	53	1	53	0	53	53
#465	1	46	1	46	0	46	46
#466	1	28	1	28	0	28	28
#467	1	26	1	26	0	26	26
#468	1	12	1	12	0	12	12
#469	1	10	1	10	0	10	10
#470	1	17	1	17	0	17	17
#471	3	12	2	5.667	2.887	9	4
#472	1	52	1	52	0	52	52
#473	1	69	1	69	0	69	69
#474	1	58	1	58	0	58	58
#475	1	31	1	31	0	31	31
#476	1	31	1	32	0	32	32
#477	1	14	1	14	0	14	14
#478	1	11	1	11	0	11	11
#479	1	21	1	21	0	21	21
#480	1	109	1	110	0	110	110
#481	1	50	1	50	0	50	50
#482	1	24	1	24	0	24	24
#483	1	11	1	11	0	11	11
#484	1	9	1	9	0	9	9
#485	1	8	1	8	0	8	8
#486	1	8	1	8	0	8	8
#487	1	32	1	32	0	32	32
#488	1	19	1	19	0	19	19
#489	1	162	1	165	0	165	165
#490	1	58	1	58	0	58	58
#491	1	21	1	21	0	21	21
#492	1	34	1	34	0	34	34
#493	1	16	1	16	0	16	16
#494	1	13	1	13	0	13	13
#495	1	21	1	21	0	21	21
#496	1	81	1	81	0	81	81
#497	1	145	1	146	0	146	146
#498	1	39	1	40	0	40	40
#499	1	13	1	13	0	13	13
#500	1	16	1	16	0	16	16
#501	1	7	1	7	0	7	7
#502	1	11	1	11	0	11	11
#503	1	41	1	41	0	41	41
#504	1	4	1	4	0	4	4
#505	1	10	1	10	0	10	10
#506	1	13	1	13	0	13	13
#507	1	9	1	9	0	9	9
#508	1	6	1	6	0	6	6
#509	1	6	1	6	0	6	6
#510	1	9	1	9	0	9	9
#511	1	6	1	6	0	6	6
#512	1	4	1	4	0	4	4
#513	1	4	1	4	0	4	4
#514	1	88	1	91	0	91	91
#515	1	11	1	12	0	12	12
#516	1	8	1	8	0	8	8
#517	1	10	1	11	0	11	11
#518	1	6	1	6	0	6	6
#519	1	4	1	5	0	5	5
#520	1	6	1	6	0	6	6
#521	1	7	1	7	0	7	7
#522	1	6	1	6	0	6	6
#523	1	6	1	6	0	6	6
#524	1	10	1	10	0	10	10
#525	1	15	1	15	0	15	15
#526	1	17	1	17	0	17	17
#527	1	10	1	10	0	10	10
#528	1	6	1	6	0	6	6
#529	1	4	1	4	0	4	4
#530	1	5	1	5	0	5	5
#531	1	5	1	5	0	5	5
#532	1	5	1	5	0	5	5
#533	1	4	1	4	0	4	4
#534	1	4	1	4	0	4	4
#535	1	4	1	4	0	4	4
#536	1	12	1	12	0	12	12
#537	1	13	1	13	0	13	13
#538	1	9	1	10	0	10	10
#539	1	7	1	7	0	7	7
#540	1	6	1	6	0	6	6
#541	1	25	1	25	0	25	25
#542	1	6	1	6	0	6	6
#543	1	19	1	19	0	19	19
#544	1	11	1	11	0	11	11
#545	1	10	1	10	0	10	10
#546	1	7	1	7	0	7	7
#547	1	6	1	6	0	6	6
#548	1	5	1	5	0	5	5
#549	1	5	1	5	0	5	5
#550	1	5	1	6	0	6	6
#551	1	4	1	4	0	4	4
#552	1	4	1	4	0	4	4
#553	1	16	1	16	0	16	16
#554	1	14	1	15	0	15	15
#555	1	13	1	13	0	13	13
#556	1	6	1	6	0	6	6
#557	1	6	1	6	0	6	6
#558	1	4	1	4	0	4	4
#559	1	5	1	5	0	5	5
#560	1	5	1	5	0	5	5
#561	1	6	1	6	0	6	6
#562	1	8	1	8	0	8	8
#563	1	10	1	10	0	10	10
#564	1	12	1	12	0	12	12
#565	1	46	1	46	0	46	46
#566	1	9	1	9	0	9	9
#567	1	13	1	13	0	13	13
#568	1	5	1	6	0	6	6
#569	1	6	1	6	0	6	6
#570	1	14	1	14	0	14	14
#571	1	15	1	15	0	15	15
#572	1	8	1	8	0	8	8
#573	1	7	1	7	0	7	7
#574	1	6	1	6	0	6	6
#575	1	4	1	4	0	4	4
#576	1	11	1	11	0	11	11
#577	1	24	1	24	0	24	24
#578	1	8	1	8	0	8	8
#579	1	7	1	7	0	7	7
#580	1	7	1	7	0	7	7
#581	1	5	1	5	0	5	5
#582	1	4	1	4	0	4	4
#583	1	14	1	14	0	14	14
#584	1	11	1	11	0	11	11
#585	1	8	1	8	0	8	8
#586	1	8	1	8	0	8	8
#587	1	7	1	7	0	7	7
#588	1	6	1	6	0	6	6
#589	1	5	1	5	0	5	5
#590	1	6	1	6	0	6	6
#591	1	8	1	8	0	8	8
#592	1	11	1	12	0	12	12
#593	1	7	1	7	0	7	7
#594	1	6	1	6	0	6	6
#595	1	4	1	4	0	4	4
#596	1	11	1	11	0	11	11
#597	1	6	1	6	0	6	6
#598	1	5	1	5	0	5	5
#599	1	4	1	4	0	4	4
#600	1	6	1	6	0	6	6
#601	1	3	1	4	0	4	4
#602	1	18	1	18	0	18	18
#603	1	23	1	23	0	23	23
#604	1	9	1	9	0	9	9
#605	1	8	1	8	0	8	8
#606	1	14	1	14	0	14	14
#607	1	6	1	6	0	6	6
#608	1	4	1	4	0	4	4
#609	1	12	1	12	0	12	12
#610	1	9	1	9	0	9	9
#611	1	15	1	15	0	15	15
#612	1	5	1	6	0	6	6
#613	1	6	1	6	0	6	6
#614	1	5	1	5	0	5	5
#615	1	6	1	6	0	6	6
#616	1	6	1	6	0	6	6
#617	1	4	1	4	0	4	4
#618	1	112	1	114	0	114	114
#619	1	12	1	12	0	12	12
#620	1	8	1	8	0	8	8
#621	1	6	1	6	0	6	6
#622	1	5	1	5	0	5	5
#623	1	4	1	4	0	4	4
#624	1	4	1	4	0	4	4
#625	1	6	1	6	0	6	6
#626	1	6	1	6	0	6	6
#627	1	13	1	13	0	13	13
#628	1	6	1	6	0	6	6
#629	1	9	1	9	0	9	9
#630	1	9	1	10	0	10	10
#631	1	16	1	17	0	17	17
#632	1	10	1	10	0	10	10
#633	1	6	1	6	0	6	6
#634	1	4	1	4	0	4	4
#635	1	7	1	7	0	7	7
#636	1	8	1	8	0	8	8
#637	1	8	1	8	0	8	8
#638	1	11	1	12	0	12	12
#639	1	12	1	13	0	13	13
#640	1	5	1	6	0	6	6
#641	1	9	1	9	0	9	9
#642	1	17	1	17	0	17	17
#643	1	4	1	4	0	4	4
#644	1	9	1	9	0	9	9
#645	1	35	1	35	0	35	35
#646	1	11	1	11	0	11	11
#647	1	17	1	17	0	17	17
#648	1	6	1	6	0	6	6
#649	1	4	1	6	0	6	6
#650	1	4	1	5	0	5	5
#651	1	5	1	5	0	5	5
#652	1	6	1	6	0	6	6
#653	1	4	1	4	0	4	4
#654	1	4	1	4	0	4	4
#655	1	14	1	16	0	16	16
#656	1	18	1	18	0	18	18
#657	1	8	1	8	0	8	8
#658	1	9	1	9	0	9	9
#659	1	6	1	6	0	6	6
#660	1	11	1	11	0	11	11
#661	1	7	1	7	0	7	7
#662	1	5	1	5	0	5	5
#663	1	8	1	8	0	8	8
#664	1	4	1	4	0	4	4
#665	1	9	1	9	0	9	9
#666	1	12	1	12	0	12	12
#667	1	8	1	8	0	8	8
#668	1	9	1	9	0	9	9
#669	1	6	1	6	0	6	6
#670	1	7	1	7	0	7	7
#671	1	5	1	5	0	5	5
#672	1	6	1	6	0	6	6
#673	1	16	1	16	0	16	16
#674	1	20	1	20	0	20	20
#675	1	11	1	11	0	11	11
#676	1	10	1	10	0	10	10
#677	1	17	1	17	0	17	17
#678	1	10	1	10	0	10	10
#679	1	6	1	6	0	6	6
#680	1	491	1	522	0	522	522
#681	1	4	1	4	0	4	4
#682	1	16	1	16	0	16	16
#683	1	15	1	15	0	15	15
#684	1	10	1	10	0	10	10
#685	1	7	1	7	0	7	7
#686	1	6	1	6	0	6	6
#687	1	7	1	7	0	7	7
#688	1	7	1	7	0	7	7
#689	1	8	1	8	0	8	8
#690	1	8	1	8	0	8	8
#691	1	8	1	9	0	9	9
#692	1	12	1	12	0	12	12
#693	1	12	1	12	0	12	12
#694	1	7	1	7	0	7	7
#695	1	5	1	6	0	6	6
#696	1	7	1	7	0	7	7
#697	1	4	1	5	0	5	5
#698	1	4	1	4	0	4	4
#699	1	4	1	4	0	4	4
#700	1	10	1	11	0	11	11
#701	1	28	1	28	0	28	28
#702	1	10	1	10	0	10	10
#703	1	8	1	8	0	8	8
#704	1	9	1	9	0	9	9
#705	1	6	1	6	0	6	6
#706	1	5	1	5	0	5	5
#707	1	5	1	5	0	5	5
#708	1	6	1	6	0	6	6
#709	1	6	1	6	0	6	6
#710	1	11	1	11	0	11	11
#711	1	12	1	12	0	12	12
#712	1	8	1	8	0	8	8
#713	1	7	1	7	0	7	7
#714	1	4	1	4	0	4	4
#715	8	10	3	8	0.535	9	7
#716	124	141	24	40.169	18.029	57	5
#717	1	8	1	10	0	10	10
#718	1	4	1	5	0	5	5
#719	1	76	1	76	0	76	76
#720	1	50	1	50	0	50	50
#721	1	44	1	44	0	44	44
#722	1	37	1	37	0	37	37
#723	1	120	1	120	0	120	120
#724	1	4	1	4	0	4	4
#725	1	60	1	60	0	60	60
#726	3	36	2	24	10.392	36	18
#727	15	192	10	45.067	28.306	76	11
#728	1	4	1	4	0	4	4
#729	1	71	1	71	0	71	71
#730	1	9	1	9	0	9	9
#731	1	6	1	6	0	6	6
#732	2	7	2	5	1.414	6	4
#733	1	9	1	10	0	10	10
#734	1	10	1	10	0	10	10
#735	1	19	1	19	0	19	19
#736	1	12	1	12	0	12	12
#737	83	12	2	4.133	0.513	8	4
#738	2	83	2	41.5	53.033	79	4
#739	1	55	1	57	0	57	57
#740	1	53	1	53	0	53	53
#741	1	4	1	4	0	4	4
#742	1	15	1	15	0	15	15
#743	1	29	1	29	0	29	29
#744	4	65	3	20.75	20.189	51	10
#745	1	13	1	13	0	13	13
#746	1	8	1	8	0	8	8
#747	1	11	1	11	0	11	11
#748	1	18	1	18	0	18	18
#749	1	4	1	4	0	4	4
#750	1	17	1	17	0	17	17
#751	1	4	1	4	0	4	4
#752	1	4	1	4	0	4	4
#753	1	5	1	5	0	5	5
#754	1	9	1	9	0	9	9
#755	1	14	1	14	0	14	14
#756	1	9	1	9	0	9	9
#757	1	9	1	9	0	9	9
#758	1	21	1	21	0	21	21
#759	1	28	1	28	0	28	28
#760	1	24	1	24	0	24	24
#761	1	10	1	10	0	10	10
#762	1	5	1	5	0	5	5
#763	1	43	1	43	0	43	43
#764	1	6	1	6	0	6	6
#765	1	9	1	9	0	9	9
#766	1	9	1	9	0	9	9
#767	1	8	1	8	0	8	8
#768	1	6	1	6	0	6	6
#769	1	13	1	13	0	13	13
#770	1	33	1	33	0	33	33
#771	1	15	1	15	0	15	15
#772	1	15	1	15	0	15	15
#773	1	12	1	13	0	13	13
#774	1	5	1	5	0	5	5
#775	1	19	1	20	0	20	20
#776	1	21	1	21	0	21	21
#777	1	11	1	11	0	11	11
#778	1	10	1	10	0	10	10
#779	1	4	1	4	0	4	4
#780	1	4	1	4	0	4	4
#781	1	10	1	10	0	10	10
#782	1	10	1	10	0	10	10
#783	1	8	1	8	0	8	8
#784	1	4	1	4	0	4	4
#785	1	8	1	8	0	8	8
#786	1	25	1	25	0	25	25
#787	2	14	2	8.5	0.707	9	8
#788	1	97	1	97	0	97	97
#789	1	15	1	15	0	15	15
#790	1	16	1	16	0	16	16
#791	1	33	1	33	0	33	33
#792	2	24	2	12	4.243	15	9
#793	1	15	1	15	0	15	15
#794	11	243	6	46.636	60.662	157	7
#795	144	4	1	4	0	4	4
#796	1	6	1	6	0	6	6
#797	2	10	2	5	1.414	6	4
#798	2	92	2	47	5.657	51	43
#799	1	15	1	18	0	18	18
#800	1	7	1	7	0	7	7
#801	1	6	1	6	0	6	6
#802	1	7	1	7	0	7	7
#803	1	4	1	4	0	4	4
#804	1	10	1	10	0	10	10
#805	1	6	1	6	0	6	6
#806	1	39	1	39	0	39	39
#807	1	5	1	5	0	5	5
#808	8	7	3	6.125	0.354	7	6
#809	1	24	1	26	0	26	26
#810	1	5	1	5	0	5	5
#811	2	6	1	6	0	6	6
#812	1	41	1	43	0	43	43
#813	1	17	1	17	0	17	17
#814	1	9	1	9	0	9	9
#815	1	5	1	5	0	5	5
#816	1	20	1	20	0	20	20
#817	1	17	1	18	0	18	18
#818	1	24	1	24	0	24	24
#819	1	6	1	6	0	6	6
#820	1	4	1	4	0	4	4
#821	1	3	1	4	0	4	4
#822	1	6	1	6	0	6	6
#823	1	9	1	9	0	9	9
#824	1	9	1	9	0	9	9
#825	1	4	1	4	0	4	4
#826	1	3	1	4	0	4	4
#827	1	14	1	14	0	14	14
#828	1	46	1	47	0	47	47
#829	1	13	1	13	0	13	13
#830	1	7	1	8	0	8	8
#831	1	6	1	7	0	7	7
#832	1	7	1	7	0	7	7
#833	3	74	2	26.667	35.796	68	6
#834	5	12	3	12	0.707	13	11
#835	15	10	8	4.4	0.507	5	4
#836	1	7	1	7	0	7	7
#837	71	40	42	7.366	1.533	10	4
#838	3	4	1	4	0	4	4
#839	1	326	1	340	0	340	340
#840	4	93	2	92.5	0.577	93	92
#841	6	19	4	14.667	0.816	16	14
#842	9	118	6	60.333	1.118	62	59
#843	1	25	1	25	0	25	25
#844	2	23	2	15.5	14.849	26	5
#845	3	9	3	5.667	1.155	7	5
#846	1	33	1	33	0	33	33
#847	3	72	2	70.667	1.155	72	70
#848	1	8	1	8	0	8	8
#849	1	10	1	10	0	10	10
#850	1	10	1	11	0	11	11
#851	3	4	1	4	0	4	4
#852	1	6	1	6	0	6	6
#853	3	47	2	39.333	5.774	46	36
#854	2	12	1	12	0	12	12
#855	168	6	3	4.345	0.477	5	4
#856	1	12	1	13	0	13	13
#857	4	8	3	5	0.816	6	4
#858	4	6	4	4.25	0.5	5	4
#859	1	12	1	12	0	12	12
#860	4	106	4	47.5	6.658	57	42
#861	1	13	1	14	0	14	14
#862	1	48	1	48	0	48	48
#863	2	11	2	9	2.828	11	7
#864	2	13	1	13	0	13	13
#865	2	6	1	6	0	6	6
#866	1	6	1	6	0	6	6
#867	1	5	1	5	0	5	5
#868	1	5	1	5	0	5	5
#869	1	7	1	7	0	7	7
#870	12	9	3	5	1.477	7	4
#871	10	7	2	4.2	0.632	6	4
#872	48	30	8	7.458	3.848	21	5
#873	2	5	1	5	0	5	5
#874	4	20	1	20	0	20	20
#875	13	13	6	4	0	4	4
#876	1	129	1	146	0	146	146
#877	1	8	1	8	0	8	8
#878	2	43	2	41	1.414	42	40
#879	1	35	1	38	0	38	38
#880	1	97	1	108	0	108	108
#881	1	59	1	60	0	60	60
#882	1	10	1	10	0	10	10
#883	4	75	4	21.25	29.848	66	5
#884	1	27	1	27	0	27	27
#885	2	16	2	10.5	2.121	12	9
#886	16	73	1	73	0	73	73
#887	16	72	2	61.938	0.25	62	61
#888	1	101	1	105	0	105	105
#889	2	34	1	34.5	0.707	35	34
#890	3	8	2	7.667	0.577	8	7
#891	1	15	1	15	0	15	15
#892	3	15	2	6.333	4.041	11	4
#893	2	23	2	18	0	18	18
#894	1	6	1	6	0	6	6
#895	1	20	1	23	0	23	23
#896	8	11	2	4.5	1.414	8	4
#897	3	73	3	29.667	31.47	66	11
#898	7	168	7	42	30.898	94	17
#899	1	13	1	13	0	13	13
#900	2	29	2	14.5	3.536	17	12
#901	1	26	1	53	0	53	53
#902	2	17	1	17	0	17	17
#903	1	19	1	19	0	19	19
#904	1	13	1	13	0	13	13
#905	8	6	1	6.125	0.354	7	6
#906	2	20	1	21	0	21	21
#907	1	27	1	28	0	28	28
#908	1	3	1	4	0	4	4
#909	3	5	1	5	0	5	5
#910	1	11	1	11	0	11	11
#911	1	7	1	8	0	8	8
#912	1	14	1	16	0	16	16
#913	1	32	1	32	0	32	32
#914	1	11	1	11	0	11	11
#915	1	6	1	7	0	7	7
#916	1	56	1	56	0	56	56
#917	1	41	1	41	0	41	41
#918	1	5	1	5	0	5	5
#919	12	6	3	4.667	0.985	6	4
#920	1	5	1	5	0	5	5
#921	1	53	1	53	0	53	53
#922	4	12	3	8.25	0.957	9	7
#923	1	15	1	15	0	15	15
#924	74	4	1	4.027	0.232	6	4
#925	57	14	5	9.14	0.549	12	9
#926	82	5	2	4.061	0.241	5	4
#927	23	17	5	4.478	1.039	7	4
#928	79	19	4	12.228	0.422	13	12
#929	46	6	3	4.413	0.498	5	4
#930	27	13	8	7.259	0.656	8	6
#931	26	12	2	11.923	0.56	13	11
#932	103	14	5	5.117	0.378	7	4
#933	84	42	11	14.417	4.328	21	7
#934	21	6	3	4.095	0.301	5	4
#935	18	64	3	17.833	15.723	52	11
#936	3	29	3	16.667	1.528	18	15
#937	30	183	8	16.067	18.959	66	4
#938	1	57	1	57	0	57	57
#939	1	55	1	55	0	55	55
#940	2	6	1	6	0	6	6
#941	1	54	1	54	0	54	54
#942	45	315	20	52.067	19.702	82	6
#943	2	53	2	52	0	52	52
#944	1	52	1	52	0	52	52
#945	1	52	1	52	0	52	52
#946	23	15	6	4.261	1.054	9	4
#947	1	7	1	7	0	7	7
#948	1	52	1	52	0	52	52
#949	7	59	1	59	0	59	59
#950	1	18	1	18	0	18	18
#951	1	49	1	49	0	49	49
#952	1	44	1	44	0	44	44
#953	1	27	1	27	0	27	27
#954	1	53	1	53	0	53	53
#955	1	53	1	53	0	53	53
#956	3	61	2	60.667	0.577	61	60
#957	3	55	1	55	0	55	55
#958	2	18	2	9.5	7.778	15	4
#959	1	5	1	5	0	5	5
#960	67	3	2	4.015	0.122	5	4
#961	2	6	2	5.5	0.707	6	5
#962	1	35	1	35	0	35	35
#963	1	24	1	25	0	25	25
#964	1	18	1	18	0	18	18
#965	1	28	1	29	0	29	29
#966	2	45	2	39.5	0.707	40	39
#967	1	66	1	68	0	68	68
#968	8	5	1	5.125	0.354	6	5
#969	1	8	1	8	0	8	8
#970	3	4	1	4.667	0.577	5	4
#971	1	7	1	7	0	7	7
#972	9	41	6	8.556	3.941	17	5
#973	2	24	2	12	2.828	14	10
#974	1	58	1	58	0	58	58
#975	1	16	1	16	0	16	16
#976	1	35	1	35	0	35	35
#977	1	12	1	13	0	13	13
#978	1	13	1	13	0	13	13
#979	1	7	1	7	0	7	7
#980	1	4	1	4	0	4	4
#981	1	12	1	12	0	12	12
#982	1	105	1	105	0	105	105
#983	1	62	1	62	0	62	62
#984	1	5	1	5	0	5	5
#985	17	10	3	5.235	0.97	9	5
#986	1	76	1	78	0	78	78
#987	1	89	1	93	0	93	93
#988	1	68	1	68	0	68	68
#989	2	15	1	16	0	16	16
#990	1	7	1	8	0	8	8
#991	1	6	1	6	0	6	6
#992	1	6	1	6	0	6	6
#993	1	54	1	54	0	54	54
#994	1	4	1	4	0	4	4
#995	1	26	1	26	0	26	26
#996	3	21	2	12.667	6.351	20	9
#997	1	216	1	222	0	222	222
#998	1	23	1	23	0	23	23
#999	1	107	1	112	0	112	112
#1000	1	4	1	4	0	4	4
#1001	18	38	11	17.5	3.714	20	4
#1002	1	39	1	39	0	39	39
#1003	1	19	1	19	0	19	19
#1004	1	25	1	25	0	25	25
#1005	3	52	2	59	0	59	59
#1006	4	34	3	24.5	12.342	31	6
#1007	3	5	1	6	0	6	6
#1008	3	22	3	9.333	4.933	15	6
#1009	1	26	1	26	0	26	26
#1010	1	20	1	20	0	20	20
#1011	1	6	1	6	0	6	6
#1012	39	11	5	6.769	0.485	8	6
#1013	17	6	1	6	0	6	6
#1014	1	31	1	31	0	31	31
#1015	7	4	1	4	0	4	4
#1016	15	235	10	33.8	24.376	74	14
#1017	19	74	6	13.053	17.971	64	6
#1018	46	23	6	5.522	1.545	8	4
#1019	19	6	1	6.053	0.229	7	6
#1020	22	7	4	5.136	0.64	6	4
#1021	16	18	3	16.188	0.544	18	16
#1022	32	22	6	12.031	1.926	16	4
#1023	2	105	2	53.5	57.276	94	13
#1024	3	5	1	5	0	5	5
#1025	2	6	2	5	0	5	5
#1026	1	4	1	4	0	4	4
#1027	3	14	3	12.667	0.577	13	12
#1028	3	8	1	8.333	0.577	9	8
#1029	2	7	1	7	0	7	7
#1030	1	25	1	25	0	25	25
#1031	2	13	2	11.5	2.121	13	10
#1032	7	4	3	4.571	1.134	7	4
#1033	9	18	5	8.556	1.878	11	7
#1034	5	25	2	25.4	0.894	26	24
#1035	4	47	2	27	0	27	27
#1036	12	156	10	37.667	24.452	71	8
#1037	1	12	1	12	0	12	12
#1038	3	128	2	67.333	2.887	69	64
#1039	11	20	4	17.182	0.405	18	17
#1040	8	79	6	41	14.861	58	15
#1041	1	50	1	50	0	50	50
#1042	6	57	4	23.833	11.907	48	18
#1043	1	50	1	50	0	50	50
#1044	1	19	1	19	0	19	19
#1045	5	11	3	5.6	1.517	7	4
#1046	4	14	1	14	0	14	14
#1047	1	19	1	19	0	19	19
#1048	1	13	1	13	0	13	13
#1049	1	8	1	8	0	8	8
#1050	1	5	1	5	0	5	5
#1051	1	9	1	9	0	9	9
#1052	18	14	4	11.056	1.056	14	10
#1053	19	5	1	5	0	5	5
#1054	20	63	4	7.4	12.898	62	4
#1055	16	9	2	4.188	0.75	7	4
#1056	17	11	3	6.882	0.485	7	5
#1057	2	8	1	8	0	8	8
#1058	1	7	1	8	0	8	8
#1059	1	9	1	9	0	9	9
#1060	1	9	1	9	0	9	9
#1061	7	62	3	12.286	21.045	60	4
#1062	3	10	2	7.333	0.577	8	7
#1063	2	29	2	27	1.414	28	26
#1064	1	10	1	10	0	10	10
#1065	10	99	8	15.3	18.792	68	4
#1066	2	10	2	9	0	9	9
#1067	12	8	2	4.917	0.289	5	4
#1068	1	12	1	12	0	12	12
#1069	2	13	2	11.5	2.121	13	10
#1070	1	76	1	83	0	83	83
#1071	1	59	1	63	0	63	63
#1072	2	162	2	86	59.397	128	44
#1073	1	35	1	35	0	35	35
#1074	1	8	1	8	0	8	8
#1075	2	9	2	7	1.414	8	6
#1076	1	26	1	26	0	26	26
#1077	1	11	1	12	0	12	12
#1078	1	11	1	13	0	13	13
#1079	1	87	1	89	0	89	89
#1080	1	30	1	30	0	30	30
#1081	4	114	4	73	15.21	95	60
#1082	26	18	3	6.346	3.815	18	5
#1083	1	46	1	46	0	46	46
#1084	8	14	1	14	0	14	14
#1085	1	18	1	18	0	18	18
#1086	4	5	1	6	0	6	6
#1087	2	10	1	12	0	12	12
#1088	5	30	3	11.8	0.837	13	11
#1089	1	38	1	40	0	40	40
#1090	1	100	1	100	0	100	100
#1091	1	130	1	133	0	133	133
#1092	1	92	1	92	0	92	92
#1093	17	12	2	11.118	0.332	12	11
#1094	21	8	6	4.238	0.436	5	4
#1095	22	7	2	6.818	0.395	7	6
#1096	15	7	1	7	0	7	7
#1097	6	6	3	5.833	0.983	7	5
#1098	23	5	2	4.957	0.209	5	4
#1099	14	9	2	8.357	0.497	9	8
#1100	20	12	2	12.15	0.587	13	11
#1101	8	4	2	5.75	0.707	6	4
#1102	1	18	1	20	0	20	20
#1103	1	15	1	15	0	15	15
#1104	1	4	1	7	0	7	7
#1105	3	15	3	11	0	11	11
#1106	4	4	1	4	0	4	4
#1107	1	23	1	23	0	23	23
#1108	1	15	1	15	0	15	15
#1109	1	54	1	54	0	54	54
#1110	1	31	1	44	0	44	44
#1111	1	4	1	4	0	4	4
#1112	2	40	2	34	0	34	34
#1113	3	25	3	19	2	21	17
#1114	1	38	1	38	0	38	38
#1115	1	5	1	5	0	5	5
#1116	1	26	1	26	0	26	26
#1117	1	8	1	8	0	8	8
#1118	1	8	1	8	0	8	8
#1119	1	15	1	15	0	15	15
#1120	3	4	1	4	0	4	4
#1121	1	52	1	54	0	54	54
#1122	1	9	1	9	0	9	9
#1123	1	19	1	19	0	19	19
#1124	6	15	4	8	0.632	9	7
#1125	5	4	1	4	0	4	4
#1126	1	6	1	6	0	6	6
#1127	1	6	1	6	0	6	6
#1128	8	10	6	7.25	1.165	8	5
#1129	13	10	4	7.769	0.439	8	7
#1130	1	17	1	17	0	17	17
#1131	12	9	5	4.75	0.452	5	4
#1132	1	5	1	5	0	5	5
#1133	2	4	1	4	0	4	4
#1134	2	10	1	11	0	11	11
#1135	1	6	1	6	0	6	6
#1136	2	5	1	5	0	5	5
#1137	1	8	1	8	0	8	8
#1138	2	10	1	10	0	10	10
#1139	2	7	1	7	0	7	7
#1140	5	10	2	8.4	0.894	10	8
#1141	1	56	1	56	0	56	56
#1142	2	15	2	8	5.657	12	4
#1143	1	27	1	27	0	27	27
#1144	1	104	1	105	0	105	105
#1145	1	11	1	11	0	11	11
#1146	1	47	1	47	0	47	47
#1147	1	49	1	50	0	50	50
#1148	837	86	102	49.047	1.184	52	45
#1149	77	50	4	46.039	0.524	50	44
#1150	2	26	1	29	0	29	29
#1151	92	130	15	120.87	2.039	124	104
#1152	6	36	4	33.333	0.516	34	33
#1153	7	1	1	4	0	4	4
#1154	1	31	1	33	0	33	33
#1155	1	8	1	8	0	8	8
#1156	2	75	1	78	0	78	78
#1157	1	126	1	126	0	126	126
#1158	4	48	2	45.5	1	47	45
#1159	1	8	1	8	0	8	8
#1160	2	49	2	47.5	0.707	48	47
#1161	2	36	2	35	0	35	35
#1162	9	64	6	54.111	18.045	61	6
#1163	2	53	1	53	0	53	53
#1164	8	239	4	74.875	7.511	92	68
#1165	2	4	2	5	0	5	5
#1166	2	121	2	78.5	17.678	91	66
#1167	1	4	1	4	0	4	4
#1168	5	10	5	6.4	0.548	7	6
#1169	1	9	1	9	0	9	9
#1170	5	5	1	5	0	5	5
#1171	1	10	1	10	0	10	10
#1172	3	9	1	9	0	9	9
#1173	2	46	2	45.5	0.707	46	45
#1174	1	3	1	4	0	4	4
#1175	1	7	1	8	0	8	8
#1176	1	31	1	31	0	31	31
#1177	1	3	1	4	0	4	4
#1178	1	10	1	10	0	10	10
#1179	1	8	1	8	0	8	8
#1180	1	33	1	34	0	34	34
#1181	1	10	1	10	0	10	10
#1182	2	10	1	10	0	10	10
#1183	1	8	1	8	0	8	8
#1184	1	34	1	34	0	34	34
#1185	1	18	1	18	0	18	18
#1186	1	58	1	58	0	58	58
#1187	1	21	1	21	0	21	21
#1188	1	31	1	31	0	31	31
#1189	1	9	1	9	0	9	9
#1190	1	8	1	8	0	8	8
#1191	1	8	1	8	0	8	8
#1192	1	12	1	12	0	12	12
#1193	1	7	1	8	0	8	8
#1194	1	25	1	25	0	25	25
#1195	1	5	1	5	0	5	5
#1196	1	44	1	45	0	45	45
#1197	1	5	1	5	0	5	5
#1198	1	33	1	33	0	33	33
#1199	1	9	1	9	0	9	9
#1200	1	5	1	5	0	5	5
#1201	2	4	1	4	0	4	4
#1202	1	8	1	8	0	8	8
#1203	1	6	1	7	0	7	7
#1204	1	9	1	9	0	9	9
#1205	1	16	1	17	0	17	17
#1206	4	4	1	4	0	4	4
#1207	2	4	1	4	0	4	4
#1208	1	6	1	6	0	6	6
#1209	1	4	1	4	0	4	4
#1210	1	8	1	8	0	8	8
#1211	28	15	11	10.393	1.286	12	8
#1212	4	9	1	9	0	9	9
#1213	1	4	1	4	0	4	4
#1214	1	4	1	4	0	4	4
#1215	2	14	2	7	1.414	8	6
#1216	1	16	1	16	0	16	16
#1217	1	56	1	56	0	56	56
#1218	10	192	7	77.7	21.71	94	32
#1219	1	9	1	10	0	10	10
#1220	1	8	1	10	0	10	10
#1221	1	21	1	21	0	21	21
#1222	2	9	1	9	0	9	9
#1223	2	20	2	20	1.414	21	19
#1224	1	9	1	11	0	11	11
#1225	1	34	1	35	0	35	35
#1226	2	15	1	15	0	15	15
#1227	1	53	1	53	0	53	53
#1228	1	21	1	21	0	21	21
#1229	1	55	1	55	0	55	55
#1230	1	28	1	28	0	28	28
#1231	1	8	1	8	0	8	8
#1232	1	12	1	12	0	12	12
#1233	1	6	1	6	0	6	6
#1234	1	10	1	10	0	10	10
#1235	1	6	1	6	0	6	6
#1236	2	7	1	7	0	7	7
#1237	1	47	1	47	0	47	47
#1238	1	20	1	22	0	22	22
#1239	1	4	1	6	0	6	6
#1240	1	3	1	4	0	4	4
#1241	1	4	1	6	0	6	6
#1242	1	17	1	17	0	17	17
#1243	1	26	1	30	0	30	30
#1244	1	56	1	59	0	59	59
#1245	1	32	1	37	0	37	37
#1246	1	6	1	8	0	8	8
#1247	1	4	1	4	0	4	4
#1248	1	5	1	5	0	5	5
#1249	4	5	1	5	0	5	5
#1250	1	3	1	4	0	4	4
#1251	1	4	1	4	0	4	4
#1252	1	9	1	10	0	10	10
#1253	1	8	1	8	0	8	8
#1254	1	14	1	14	0	14	14
#1255	1	8	1	8	0	8	8
#1256	1	4	1	4	0	4	4
#1257	2	9	1	9	0	9	9
#1258	1	4	1	4	0	4	4
#1259	1	21	1	21	0	21	21
#1260	1	83	1	99	0	99	99
#1261	1	59	1	59	0	59	59
#1262	1	12	1	12	0	12	12
#1263	1	19	1	19	0	19	19
#1264	1	19	1	19	0	19	19
#1265	1	39	1	40	0	40	40
#1266	1	25	1	28	0	28	28
#1267	1	5	1	5	0	5	5
#1268	1	34	1	35	0	35	35
#1269	2	92	2	65.5	2.121	67	64
#1270	1	8	1	8	0	8	8
#1271	1	9	1	9	0	9	9
#1272	1	7	1	7	0	7	7
#1273	1	12	1	12	0	12	12
#1274	1	6	1	6	0	6	6
#1275	1	48	1	48	0	48	48
#1276	1	52	1	52	0	52	52
#1277	1	12	1	12	0	12	12
#1278	1	4	1	4	0	4	4
#1279	1	6	1	6	0	6	6
#1280	1	5	1	5	0	5	5
#1281	1	13	1	13	0	13	13
#1282	1	8	1	8	0	8	8
#1283	1	7	1	8	0	8	8
#1284	1	38	1	38	0	38	38
#1285	1	49	1	49	0	49	49
#1286	1	17	1	17	0	17	17
#1287	1	7	1	7	0	7	7
#1288	1	13	1	13	0	13	13
#1289	1	9	1	9	0	9	9
#1290	1	6	1	6	0	6	6
#1291	1	5	1	5	0	5	5
#1292	1	6	1	6	0	6	6
#1293	1	8	1	8	0	8	8
#1294	1	5	1	5	0	5	5
#1295	1	24	1	24	0	24	24
#1296	1	11	1	11	0	11	11
#1297	1	21	1	21	0	21	21
#1298	1	9	1	9	0	9	9
#1299	1	7	1	7	0	7	7
#1300	1	10	1	10	0	10	10
#1301	1	7	1	7	0	7	7
#1302	1	34	1	34	0	34	34
#1303	1	8	1	8	0	8	8
#1304	1	13	1	13	0	13	13
#1305	1	5	1	5	0	5	5
#1306	1	6	1	6	0	6	6
#1307	1	6	1	6	0	6	6
#1308	1	82	1	83	0	83	83
#1309	1	7	1	8	0	8	8
#1310	1	4	1	4	0	4	4
#1311	1	3	1	4	0	4	4
#1312	1	19	1	19	0	19	19
#1313	2	38	1	77	0	77	77
#1314	1	2	1	4	0	4	4
#1315	1	67	1	67	0	67	67
#1316	1	12	1	12	0	12	12
#1317	1	56	1	57	0	57	57
#1318	1	58	1	58	0	58	58
#1319	1	12	1	12	0	12	12
#1320	1	13	1	13	0	13	13
#1321	1	3	1	4	0	4	4
#1322	1	18	1	18	0	18	18
#1323	1	7	1	7	0	7	7
#1324	2	6	1	6	0	6	6
#1325	2	6	1	6.5	0.707	7	6
#1326	1	22	1	22	0	22	22
#1327	1	12	1	12	0	12	12
#1328	1	6	1	6	0	6	6
#1329	1	53	1	53	0	53	53
#1330	1	63	1	63	0	63	63
#1331	1	6	1	6	0	6	6
#1332	1	6	1	7	0	7	7
#1333	1	63	1	64	0	64	64
#1334	1	5	1	5	0	5	5
#1335	1	62	1	62	0	62	62
#1336	1	24	1	24	0	24	24
#1337	1	58	1	58	0	58	58
#1338	2	15	1	15	0	15	15
#1339	1	24	1	24	0	24	24
#1340	1	6	1	6	0	6	6
#1341	1	8	1	8	0	8	8
#1342	1	16	1	16	0	16	16
#1343	31	4	2	4.968	0.18	5	4
#1344	1	66	1	66	0	66	66
